# Age-dependent Structural Reorganization of the Human Plasma Proteome

**DOI:** 10.64898/2026.07.19.739388

**Authors:** Jaeho Ji, Yeonhee Kim, Eunjeong Han, Yunho Choi, Jumin Park, Heejin Lee, Sujin Park, Ahrum Son, Hyunsoo Kim

**Affiliations:** Graduate School of Life Sciences, Chungnam National University, Daejeon 34134, Republic of Korea; Department of Convergent Bioscience and Informatics, Chungnam National University, Daejeon 34134, Republic of Korea; Graduate School of Medical Science, University of Ulsan, Ulsan 44610, Republic of Korea; Department of Bio-AI Convergence, Chungnam National University, Daejeon 34134, Republic of Korea; Institute of Molecular Life Sciences, Chungnam National University, Daejeon 34134, Republic of Korea; Protein Design Institute, Chungnam National University, Daejeon 34134, Republic of Korea; SCICS, Daejeon 34134, Republic of Korea

**Keywords:** Aging, Plasma Proteome, Structural Proteomics, Covalent Protein Painting, Protein– Protein Interaction

## Abstract

Aging is characterized by progressive physiological decline, yet the molecular mechanisms underlying these changes remain incompletely understood. Although extensive work has examined age-related alterations in protein abundance, the age-dependent structural reorganization of proteins and their interaction networks remains largely unexplored. Here, we quantitatively characterize the structural dynamics of plasma proteins across healthy adult aging and identify age-dependent accessibility patterns that may serve as candidate structural biomarkers. We employed Covalent Protein Painting (CPP) coupled with multiple reaction monitoring (MRM)-based LC-MS/MS to analyze plasma from 24 healthy individuals spanning four age groups (20s to 50s, n = 6 per group). Lysine surface accessibility changes were analyzed using cosine similarity trajectory matching and limma-based linear modeling. The intersection of the two approaches defined five reproducible age-dependent trajectories encompassing 27 proteins and 57 peptides. Integrating STRING/Cytoscape network analysis with AlphaFold3 multimer complex prediction localized several CPP-detected peptides to within ∼5 Å of predicted protein-protein interaction interfaces (KNG1, C3; REN, ALB; and ALB, FGB), suggesting that age-associated accessibility changes are organized at interaction interfaces rather than occurring as isolated local events. Our findings indicate that the human plasma proteome undergoes coordinated, network-level changes in structural accessibility during adult aging, providing a framework for structure-based biomarker discovery. Because CPP signal reflects both conformational accessibility and protein abundance, and because the cohort is modest and cross-sectional, the trajectories reported here are framed as hypothesis-generating and are interpreted with these constraints made explicit throughout.
