## Supplementary material for "Age-dependent Structural Reorganization of the Human Plasma Proteome": Table S1

### Sheet: TableS1_significant_ions
Name	Protein	log2FC_20to50	CI_lo	CI_hi	trend_slope_per_yr	trend_FDR	F_FDR
TITIN_QAANVKSSAHL_1_b6	TITIN	6.8383	4.457	9.2197	0.2279	0.0025	0.0194
TITIN_QAANAKSAANL_1_b7	TITIN	2.6163	1.7493	3.4833	0.0872	0.0025	0.0194
TENA_TGADCGEL_1_y4	TENA	7.1843	4.67	9.6987	0.2395	0.0025	0.02
TITIN_KSRKKDESY_2_b8	TITIN	3.142	2.0194	4.2647	0.1047	0.0025	0.02
TITIN_QAANVKSSAHL_1_y5	TITIN	4.3566	2.7191	5.994	0.1452	0.0034	0.0194
TITIN_KSRKKDESY_1_b4	TITIN	2.9842	1.8571	4.1113	0.0995	0.0034	0.0255
TENA_TGADCGEL_1_y2	TENA	4.529	2.8095	6.2486	0.151	0.0034	0.0343
FIBB_KTMKHL_1_b4	FIBB	3.3747	2.0613	4.688	0.1125	0.0038	0.0343
TITIN_IVTAGQDKSVAEL_1_b5	TITIN	4.7284	2.8737	6.5831	0.1576	0.0038	0.0343
APOH_HGDKVSF_1_y2	APOH	3.7386	2.2686	5.2085	0.1246	0.0038	0.0194
TITIN_IVTAGQDKSVAEL_1_b7	TITIN	7.2253	4.23	10.2206	0.2408	0.007	0.0343
IBP2_GGGGSAGRKPL_1_b10	IBP2	4.6527	2.7076	6.5979	0.1551	0.0071	0.02
TITIN_IVTAGQDKSVAEL_1_y5	TITIN	5.1796	2.9969	7.3623	0.1727	0.0073	0.0461
TITIN_QVRKAGMNDAGL_1_b5	TITIN	3.9647	2.2155	5.7139	0.1322	0.0078	0.0343
TITIN_QAANVKSSAHL_1_b8	TITIN	6.3709	3.5945	9.1472	0.2124	0.0078	0.0668
CO3_EKQKPDGVF_1_y5	CO3	2.2031	1.255	3.1512	0.0734	0.0078	0.0343
FIBB_KTMKHL_1_y3	FIBB	4.6293	2.5757	6.6829	0.1543	0.0078	0.0554
TITIN_KNDAKL_2_b5	TITIN	2.2336	1.2625	3.2047	0.0745	0.0078	0.075
TITIN_KISVTDTVSIL_1_b6	TITIN	5.5861	3.1189	8.0533	0.1862	0.0078	0.0566
TITIN_RNGRIL_1_b2	TITIN	1.873	1.0415	2.7046	0.0624	0.0078	0.079
APOH_HGDKVSF_2_b6	APOH	3.2557	1.8285	4.6829	0.1085	0.0078	0.0343
CO3_RNNNEKDMAL_1_y5	CO3	2.3958	1.3608	3.4309	0.0799	0.0078	0.0396
TITIN_QVRKAGMNDAGL_2_y11	TITIN	4.2591	2.3764	6.1418	0.142	0.0078	0.075
TITIN_KSRKKDESY_1_y6	TITIN	3.5836	1.9769	5.1903	0.1195	0.0078	0.0845
CO3_RNNNEKDMAL_1_y6	CO3	2.2315	1.2271	3.2359	0.0744	0.0078	0.0461
A2MG_MGKNKL_1_y5	A2MG	2.0514	1.1361	2.9667	0.0684	0.0078	0.0845
APOH_HGDKVSF_2_y6	APOH	3.3527	1.8475	4.8579	0.1118	0.0078	0.0379
TITIN_SGSSVVMECKVY_1_b8	TITIN	2.8826	1.5785	4.1866	0.0961	0.008	0.075
TITIN_KENEPL_2_y5	TITIN	1.9039	1.0364	2.7714	0.0635	0.0084	0.1018
TITIN_SGSSVVMECKVY_1_y5	TITIN	2.5683	1.3819	3.7548	0.0856	0.009	0.0845
TITIN_KENEPL_1_b3	TITIN	1.9413	1.0208	2.8619	0.0647	0.009	0.1025
CADH1_KTAKGL_1_b3	CADH1	2.2781	1.2105	3.3457	0.0759	0.009	0.1025
C1QB_QATDKNSL_1_y5	C1QB	3.5044	1.8834	5.1254	0.1168	0.009	0.075
THRB_EDKTEREL_1_b6	THRB	5.1811	2.7261	7.6361	0.1727	0.009	0.1018
CO3_RNNNEKDMAL_1_y7	CO3	2.1299	1.1236	3.1362	0.071	0.009	0.0696
CO8B_KIGGAIEEVY_2_y9	CO8B	1.7673	0.952	2.5826	0.0589	0.009	0.0839
MET_RRNNKF_2_b5	MET	3.9551	2.0849	5.8253	0.1318	0.009	0.079
C1QB_QATDKNSL_1_y2	C1QB	2.2204	1.1742	3.2667	0.074	0.009	0.0566
A2MG_MGKNKL_1_y1	A2MG	1.9622	1.0495	2.8748	0.0654	0.009	0.1018
A2MG_MGKNKL_1_b5	A2MG	2.0957	1.1156	3.0758	0.0699	0.009	0.1018
TITIN_KNDAKL_1_b5	TITIN	2.0856	1.1016	3.0697	0.0695	0.009	0.1018
TITIN_EDKIATL_1_y4	TITIN	1.9818	1.0501	2.9135	0.0661	0.009	0.1018
TITIN_IIAATKL_1_y4	TITIN	2.0388	1.0761	3.0014	0.068	0.009	0.1025
TITIN_SGSSVVMECKVY_1_b7	TITIN	2.5589	1.3394	3.7784	0.0853	0.0092	0.0839
CO3_CGAVKW_1_y2	CO3	-1.8441	-2.7243	-0.964	-0.0615	0.0092	0.1018
CADH1_KTAKGL_1_y2	CADH1	2.2862	1.1906	3.3818	0.0762	0.0093	0.1018
TITIN_IIAATKL_2_b6	TITIN	1.9817	1.0308	2.9325	0.0661	0.0093	0.1025
TITIN_KENEPL_1_y3	TITIN	1.9532	1.0108	2.8957	0.0651	0.0093	0.1025
THBG_KMGIQHAY_1_b2	THBG	1.3241	0.6833	1.9649	0.0441	0.0093	0.1018
IVD_IVEKGMPGF_1_b4	IVD	4.1875	2.1627	6.2123	0.1396	0.0093	0.0461
CO3_CGAVKW_1_y5	CO3	-2.6374	-3.9076	-1.3672	-0.0879	0.0093	0.0493
TITIN_SVPNVKSEW_1_y2	TITIN	1.9682	1.0184	2.918	0.0656	0.0093	0.1018
CFAH_SDQTYPEGTQAIY_1_b8	CFAH	1.901	0.9644	2.8376	0.0634	0.0095	0.1025
TITIN_TNKKKY_1_b5	TITIN	5.1076	2.614	7.6012	0.1703	0.0095	0.1018
CADH1_KTAKGL_1_y3	CADH1	2.1023	1.0764	3.1281	0.0701	0.0095	0.1025
RBM15_DMSHRAKL_1_y5	RBM15	4.7893	2.4322	7.1463	0.1596	0.0095	0.1025
HEP2_KTKVREY_2_y6	HEP2	4.7048	2.4015	7.0081	0.1568	0.0095	0.02
PLMN_CRNPDGKRAPW_1_y5	PLMN	3.3329	1.7039	4.962	0.1111	0.0095	0.075
MSH2_DIMEPAAKKCY_1_y4	MSH2	1.6999	0.8638	2.5359	0.0567	0.0095	0.1025
CFAH_SDQTYPEGTQAIY_1_y8	CFAH	1.901	0.9644	2.8376	0.0634	0.0095	0.1025
TITIN_NKERDVVW_1_y5	TITIN	1.985	1.0078	2.9623	0.0662	0.0095	0.1018
MET_SSVKDRF_1_y4	MET	1.2516	0.6369	1.8662	0.0417	0.0095	0.1081
TITIN_NKERDVVW_2_b7	TITIN	1.9412	0.978	2.9045	0.0647	0.0095	0.1025
LAMP2_NVTQGKY_2_b6	LAMP2	3.4472	1.7425	5.1519	0.1149	0.0095	0.1025
TITIN_SVPNVKSEW_2_b8	TITIN	1.9395	0.9765	2.9025	0.0647	0.0095	0.1025
TITIN_EDKIATL_1_b4	TITIN	2.1543	1.087	3.2217	0.0718	0.0095	0.1025
APOH_STVVPL_1_y1	APOH	1.5193	0.7662	2.2723	0.0506	0.0095	0.0946
THBG_KMGIQHAY_1_y3	THBG	1.2758	0.6391	1.9125	0.0425	0.0099	0.1134
TITIN_NSTKRDAGQY_1_b5	TITIN	4.3757	2.187	6.5644	0.1459	0.01	0.1025
LAMP2_NVTQGKY_1_y3	LAMP2	3.5163	1.7489	5.2836	0.1172	0.0104	0.1018
TITIN_SVPNVKSEW_1_b6	TITIN	1.9264	0.9537	2.8992	0.0642	0.0106	0.1025
TITIN_NKERDVVW_1_b6	TITIN	1.9976	0.9889	3.0064	0.0666	0.0106	0.1025
TITIN_IIIDKPHF_1_y7	TITIN	1.315	0.6501	1.98	0.0438	0.0106	0.1025
ANGT_NKPEVL_1_b1	ANGT	1.7754	0.8759	2.6749	0.0592	0.0107	0.1082
CO3_CGAVKW_1_y4	CO3	-2.8117	-4.246	-1.3774	-0.0937	0.0112	0.1018
MET_KCTVGPAMNKHF_1_b8	MET	1.7666	0.8653	2.668	0.0589	0.0112	0.1155
TITIN_VAGKATSTATL_1_y9	TITIN	2.4962	1.2206	3.7718	0.0832	0.0112	0.1025
ALBU_SQRFPKAEF_1_y5	ALBU	2.052	0.9995	3.1046	0.0684	0.0112	0.1018
TITIN_GTASSSAKL_1_y4	TITIN	1.6853	0.8219	2.5488	0.0562	0.0112	0.1129
TITIN_KNDAKL_1_b2	TITIN	1.871	0.9119	2.83	0.0624	0.0112	0.1249
APOB_REIQIY_2_y5	APOB	2.738	1.3253	4.1506	0.0913	0.0118	0.1295
IC1_VAKNTNNKISRL_1_y6	IC1	2.9181	1.4096	4.4266	0.0973	0.0119	0.1129
TITIN_KAGREIY_1_y4	TITIN	1.366	0.6555	2.0765	0.0455	0.0125	0.1121
CFAH_MNARTKNDF_2_b8	CFAH	1.3714	0.6554	2.0875	0.0457	0.0126	0.1025
PROC_DIKEVF_1_b4	PROC	1.7268	0.8256	2.628	0.0576	0.0126	0.1129
APOB_TNNGKL_1_b3	APOB	1.6175	0.7725	2.4625	0.0539	0.0126	0.1286
TITIN_CKVNRL_1_y3	TITIN	3.9146	1.8552	5.9739	0.1305	0.0134	0.1331
CADH1_EHVKNSTY_1_y4	CADH1	2.165	1.0211	3.3088	0.0722	0.0137	0.1025
PRTN3_VPRRKAGICF_2_b9	PRTN3	2.2662	1.0687	3.4637	0.0755	0.0137	0.1155
IBP3_SPRGVHIPNCDKKGF_1_b8	IBP3	2.278	1.0693	3.4868	0.0759	0.0138	0.138
APOB_TNNGKL_1_y2	APOB	1.6881	0.7928	2.5834	0.0563	0.0138	0.138
FIBB_DKKREEAPSL_1_b6	FIBB	5.284	2.4789	8.0891	0.1761	0.0138	0.1025
CO5_VNPVIKW_1_b3	CO5	2.2265	1.0409	3.4121	0.0742	0.0141	0.1423
CO3_EKQKPDGVF_1_y4	CO3	1.4585	0.681	2.2361	0.0486	0.0141	0.1025
IBP3_SPRGVHIPNCDKKGF_2_y14	IBP3	2.2581	1.0529	3.4634	0.0753	0.0141	0.1161
ALBU_AEAKDVF_1_b5	ALBU	1.4975	0.6949	2.3001	0.0499	0.0146	0.1461
TITIN_IIAATKL_1_b4	TITIN	1.7572	0.8138	2.7006	0.0586	0.0147	0.1461
TITIN_ARTKGSML_1_y3	TITIN	3.1339	1.4452	4.8226	0.1045	0.0149	0.0845
CFAH_SDQTYPEGTQAIY_1_b9	CFAH	1.8522	0.854	2.8505	0.0617	0.0149	0.1404
APOB_ASKTKGTF_1_b6	APOB	6.1408	2.8039	9.4778	0.2047	0.016	0.0343
MET_KCTVGPAMNKHF_1_y8	MET	1.5686	0.7128	2.4245	0.0523	0.0162	0.1211
TITIN_KDKREL_1_y2	TITIN	1.6834	0.7648	2.602	0.0561	0.0162	0.1404
FIBB_DKKREEAPSL_1_y6	FIBB	5.4695	2.4847	8.4543	0.1823	0.0162	0.1461
IC1_VAKNTNNKISRL_1_y7	IC1	2.6743	1.2059	4.1428	0.0891	0.0164	0.1331
TITIN_IIIDKPHF_1_b4	TITIN	1.1816	0.534	1.8292	0.0394	0.0164	0.125
CO8B_KIGGAIEEVY_1_y8	CO8B	1.5083	0.6809	2.3358	0.0503	0.0164	0.1025
IBP3_SPRGVHIPNCDKKGF_2_b14	IBP3	2.2343	1.0089	3.4598	0.0745	0.0164	0.1423
TITIN_IADGKDRKL_2_b8	TITIN	1.423	0.6437	2.2023	0.0474	0.0164	0.146
CO8B_KIGGAIEEVY_1_y3	CO8B	1.5074	0.6779	2.3368	0.0502	0.0165	0.1025
PRTN3_VPRRKAGICF_2_y9	PRTN3	2.6648	1.1823	4.1473	0.0888	0.0177	0.1461
THRB_EDKTEREL_1_b3	THRB	2.6811	1.1914	4.1707	0.0894	0.0177	0.1542
SHAN3_ASIRRRKGEKL_1_b7	SHAN3	5.5181	2.4489	8.5872	0.1839	0.0177	0.1025
TITIN_RKTKDEL_1_b2	TITIN	3.0042	1.3371	4.6713	0.1001	0.0177	0.1161
TITIN_RNGRIL_1_b3	TITIN	2.1764	0.9617	3.391	0.0725	0.0179	0.1461
ALBU_AEAKDVF_1_y5	ALBU	1.4605	0.6436	2.2774	0.0487	0.0179	0.1589
KIT_NDVGKTSAY_2_b8	KIT	3.3775	1.4908	5.2641	0.1126	0.0179	0.1331
TITIN_ARTKGSML_1_b4	TITIN	5.2946	2.3409	8.2483	0.1765	0.0179	0.0952
TITIN_TEGRKRIL_1_b5	TITIN	1.7879	0.7875	2.7883	0.0596	0.0179	0.1018
TITIN_ESGDKY_1_y3	TITIN	1.6279	0.7134	2.5423	0.0543	0.018	0.1461
ANT3_KANRPF_1_y1	ANT3	1.2264	0.5387	1.9142	0.0409	0.018	0.1444
TITIN_AVTDIKAESCY_2_y10	TITIN	3.5814	1.5679	5.5949	0.1194	0.018	0.1331
RBM15_DMSHRAKL_1_y3	RBM15	3.3972	1.4852	5.3091	0.1132	0.018	0.1589
PEDF_DSRKTSL_1_y2	PEDF	1.4526	0.6362	2.269	0.0484	0.018	0.1589
TITIN_DSRIKNY_1_b6	TITIN	1.3069	0.5717	2.042	0.0436	0.018	0.1461
MBL2_GITDEKTEGQF_1_b5	MBL2	4.8485	2.1034	7.5937	0.1616	0.0187	0.1551
TITIN_EPPKNDGGRPIQRY_1_y5	TITIN	1.9416	0.8421	3.041	0.0647	0.0187	0.1404
TITIN_GTASSSAKL_1_b8	TITIN	1.5337	0.6608	2.4065	0.0511	0.0194	0.1589
THBG_SNAAHKAVL_1_y7	THBG	1.088	0.468	1.708	0.0363	0.0195	0.1551
THRB_EDKTEREL_1_b5	THRB	3.1451	1.3499	4.9403	0.1048	0.0195	0.1589
FIBB_IEMEDW_1_b2	FIBB	2.5627	1.0996	4.0258	0.0854	0.0195	0.1461
THRB_TANVGKGQPSVL_1_b8	THRB	3.6958	1.5821	5.8095	0.1232	0.0197	0.1589
MMP1_HGTRQY_1_y3	MMP1	1.4959	0.6393	2.3525	0.0499	0.0198	0.1662
SHAN3_AAKQRVL_1_b2	SHAN3	3.0919	1.3079	4.8758	0.1031	0.0204	0.1665
CFAH_MNARTKNDF_1_y8	CFAH	1.1908	0.5054	1.8763	0.0397	0.0204	0.1551
MET_VQRSNGECKEAL_1_b6	MET	2.4975	1.0544	3.9406	0.0832	0.0204	0.079
TITIN_KDKREL_1_b5	TITIN	1.527	0.6459	2.408	0.0509	0.0204	0.1621
PAFA_INPVAHMKSSAW_2_y11	PAFA	3.0453	1.2921	4.7985	0.1015	0.0204	0.1404
MET_QVAKGMKY_1_b6	MET	4.8268	2.0432	7.6104	0.1609	0.0204	0.1025
MMP1_HGTRQY_1_y5	MMP1	1.4831	0.6262	2.34	0.0494	0.0204	0.1739
THRB_VAGKPGDF_2_b7	THRB	1.8454	0.7779	2.9128	0.0615	0.0204	0.1535
LA_RNKEVTW_1_y6	LA	1.2661	0.5324	1.9997	0.0422	0.0204	0.1589
MSH2_DIMEPAAKKCY_1_y7	MSH2	1.7413	0.7332	2.7494	0.058	0.0204	0.1739
ALBU_SQRFPKAEF_2_b8	ALBU	1.8505	0.7775	2.9235	0.0617	0.0204	0.1331
TITIN_TPSADY_1_y2	TITIN	2.4583	1.0304	3.8861	0.0819	0.0204	0.1745
TITIN_DSRIKNY_1_b3	TITIN	1.3741	0.5764	2.1719	0.0458	0.0204	0.1603
CFAH_RCRGKEGW_2_y7	CFAH	2.7214	1.138	4.3049	0.0907	0.0205	0.1461
IVD_RQTMAKF_1_b4	IVD	4.5789	1.9124	7.2453	0.1526	0.0205	0.1551
PROC_DIKEVF_1_y1	PROC	1.4124	0.5901	2.2346	0.0471	0.0205	0.1589
TITIN_EKETTAVTEKF_2_b10	TITIN	2.382	0.9915	3.7724	0.0794	0.0207	0.1739
PLMN_TTDPNKRW_1_y2	PLMN	1.414	0.5883	2.2396	0.0471	0.0207	0.1771
TITIN_VRAGSNL_1_b2	TITIN	-3.553	-5.6295	-1.4766	-0.1184	0.0207	0.1651
ALBU_SQRFPKAEF_1_y6	ALBU	1.823	0.7555	2.8906	0.0608	0.0208	0.1331
TITIN_KAGREIY_1_b2	TITIN	1.0754	0.446	1.7049	0.0358	0.0208	0.1589
TITIN_SSFPPIVETL_1_y4	TITIN	1.2331	0.5095	1.9566	0.0411	0.0211	0.1589
MET_AKSEMNVNMKY_1_y5	MET	3.703	1.528	5.878	0.1234	0.0211	0.103
MET_SSVKDRF_1_y5	MET	1.0205	0.4197	1.6213	0.034	0.0214	0.1757
PAFA_INPVAHMKSSAW_1_b7	PAFA	4.5538	1.8701	7.2376	0.1518	0.0215	0.1018
MET_MKAPAVL_1_y3	MET	1.7849	0.7283	2.8416	0.0595	0.0222	0.1589
MET_RRNNKF_1_b3	MET	3.2393	1.3165	5.1622	0.108	0.0223	0.1295
TITIN_DSRIKNY_1_b5	TITIN	1.2696	0.5163	2.023	0.0423	0.0223	0.1662
ALBU_AEAKDVF_1_b2	ALBU	1.3715	0.5581	2.1848	0.0457	0.0223	0.1832
TENA_LPAPEGL_1_b3	TENA	1.6464	0.6658	2.6271	0.0549	0.0228	0.1018
PLMN_TTDPNKRW_1_b3	PLMN	1.6323	0.6585	2.6061	0.0544	0.023	0.1832
APOB_REIQIY_1_y4	APOB	2.9083	1.1708	4.6459	0.0969	0.0231	0.1832
MET_AKSEMNVNMKY_1_b7	MET	4.8133	1.9326	7.6941	0.1604	0.0233	0.1461
THBG_SNAAHKAVL_1_y4	THBG	1.0444	0.4169	1.6719	0.0348	0.0238	0.1739
MET_QVAKGMKY_1_y5	MET	4.5187	1.8056	7.2318	0.1506	0.0238	0.1404
TITIN_VAGKATSTATL_1_y7	TITIN	1.6154	0.644	2.5869	0.0538	0.0239	0.189
APOB_TNNGKL_1_y1	APOB	1.4504	0.5763	2.3245	0.0483	0.0242	0.1771
TITIN_ESGDKY_2_y5	TITIN	1.6403	0.65	2.6307	0.0547	0.0244	0.1761
THRB_EEVRKGNL_1_b3	THRB	2.0427	0.8061	3.2793	0.0681	0.0248	0.1038
THRB_EEVRKGNL_1_y5	THRB	2.14	0.8421	3.438	0.0713	0.025	0.1404
TITIN_EDKIATL_2_y6	TITIN	1.5922	0.6262	2.5582	0.0531	0.025	0.1725
TITIN_VAGKATSTATL_1_y6	TITIN	1.55	0.6079	2.4921	0.0517	0.0252	0.1922
TITIN_IIIDKPHF_1_y3	TITIN	1.1857	0.4639	1.9075	0.0395	0.0254	0.1725
TITIN_VPSEHSCTEGGKIL_1_y8	TITIN	2.2284	0.8708	3.5859	0.0743	0.0254	0.1651
TITIN_TNKKKY_1_y1	TITIN	2.8082	1.0962	4.5202	0.0936	0.0254	0.1922
TITIN_ESGDKY_1_y2	TITIN	1.6813	0.6532	2.7095	0.056	0.0257	0.1603
SHAN3_ASIRRRKGEKL_1_y6	SHAN3	5.5919	2.1746	9.0092	0.1864	0.0257	0.1542
TITIN_RESERVTVETHTKVAKL_1_b11	TITIN	-2.2351	-3.6016	-0.8687	-0.0745	0.0257	0.1922
TITIN_RKTKDEL_1_y3	TITIN	2.382	0.923	3.841	0.0794	0.0259	0.1834
TITIN_TPSADY_1_b3	TITIN	1.5142	0.5852	2.4433	0.0505	0.0261	0.1922
TITIN_RIVEPL_2_y5	TITIN	2.0455	0.7891	3.3018	0.0682	0.0262	0.1771
PLMN_CRNPDADKGPW_1_b5	PLMN	3.02	1.161	4.879	0.1007	0.0265	0.1725
TITIN_VPSEHSCTEGGKIL_1_b7	TITIN	2.3284	0.8938	3.7629	0.0776	0.0266	0.1337
ANGT_NKPEVL_1_b4	ANGT	1.5364	0.5889	2.4838	0.0512	0.0266	0.1973
TITIN_NDSGKTATSAKL_1_y7	TITIN	1.4398	0.5514	2.3283	0.048	0.0266	0.2033
K2C5_GGSKRISISTSGGSF_1_b7	K2C5	1.4781	0.5615	2.3948	0.0493	0.0274	0.1423
TITIN_KISVTDTVSIL_2_y10	TITIN	3.1119	1.1829	5.0409	0.1037	0.0274	0.1295
FIBB_KTMKHL_2_y5	FIBB	2.0334	0.7721	3.2946	0.0678	0.0274	0.1404
KNG1_EKKIYPTVNCQPL_1_y8	KNG1	3.8345	1.4513	6.2177	0.1278	0.0276	0.1922
PLMN_CRNPDGKRAPW_1_b4	PLMN	1.8005	0.6797	2.9213	0.06	0.0276	0.1018
CO6_INKGQACF_1_b6	CO6	2.6939	1.0168	4.3711	0.0898	0.0276	0.2007
FIBB_IEMEDW_1_b4	FIBB	3.4177	1.2906	5.5448	0.1139	0.0276	0.1423
A1AT_SKAVHKAVL_1_b5	A1AT	1.0215	0.3841	1.6588	0.034	0.028	0.1617
MET_MKAPAVL_1_y2	MET	1.5508	0.5823	2.5193	0.0517	0.028	0.2061
PROC_DIKEVF_1_y2	PROC	1.5173	0.5676	2.467	0.0506	0.0282	0.2092
FINC_DCTCIGAGRGRISCTIANRCHEGGQSY_1_b16	FINC	2.734	1.0244	4.4436	0.0911	0.0282	0.1719
TITIN_TEGRKRIL_1_b7	TITIN	1.1303	0.4227	1.8379	0.0377	0.0282	0.1922
RENI_DASDSSSY_1_b4	RENI	2.4877	0.9279	4.0476	0.0829	0.0284	0.1922
FIBA_QKNVRAQL_1_y6	FIBA	6.2545	2.3276	10.1814	0.2085	0.0286	0.1922
IBP2_GGGGSAGRKPL_1_y4	IBP2	3.9467	1.4627	6.4307	0.1316	0.029	0.1249
PEDF_SKITGKPIKL_1_y6	PEDF	1.0235	0.3786	1.6685	0.0341	0.0291	0.2149
TENA_TGADCGEL_1_b4	TENA	3.3977	1.2518	5.5435	0.1133	0.0295	0.1939
TENA_NGDKAEAL_2_b7	TENA	1.723	0.6339	2.8121	0.0574	0.0296	0.1832
APOB_EKNRNNAL_1_b3	APOB	1.8978	0.6961	3.0996	0.0633	0.0297	0.1161
TITIN_EPPKNDGGRPIQRY_1_b8	TITIN	1.4211	0.521	2.3211	0.0474	0.0297	0.2112
MMP1_HGTRQY_1_b3	MMP1	1.4995	0.549	2.45	0.05	0.0298	0.1922
SHAN3_AAKQRVL_2_y6	SHAN3	2.9912	1.0898	4.8926	0.0997	0.0303	0.1984
TITIN_QAANAKSAANL_2_b10	TITIN	1.0953	0.3973	1.7933	0.0365	0.0308	0.1535
TITIN_RVRAENAAGISEPSRATPPTKAVDPIDAPKVIL_1_y17	TITIN	-1.7763	-2.9115	-0.6411	-0.0592	0.0311	0.2165
CO6_INKGQACF_2_b7	CO6	1.7545	0.6337	2.8754	0.0585	0.0311	0.2216
CFAH_RCRGKEGW_1_y4	CFAH	2.0592	0.7429	3.3756	0.0686	0.0311	0.1642
MBL2_GKQVGNKF_1_y3	MBL2	0.9999	0.3592	1.6405	0.0333	0.0312	0.189
THRB_VAGKPGDF_2_y7	THRB	1.8366	0.6599	3.0132	0.0612	0.0312	0.1774
ANGT_NKPEVL_1_y4	ANGT	1.4767	0.5307	2.4227	0.0492	0.0312	0.2112
MSH2_IATKIGAF_1_y3	MSH2	1.535	0.5501	2.5199	0.0512	0.0313	0.2007
TITIN_VDNVATL_1_b3	TITIN	1.7285	0.6177	2.8394	0.0576	0.0313	0.2232
MET_RRNNKF_1_y2	MET	2.7449	0.9818	4.5081	0.0915	0.0313	0.2232
MECP2_EKSPGKL_1_y3	MECP2	2.7808	0.9955	4.5661	0.0927	0.0313	0.1603
LAMP2_NVTQGKY_1_y5	LAMP2	4.1753	1.4947	6.856	0.1392	0.0313	0.1698
TITIN_AVTDIKAESCY_1_y5	TITIN	3.3716	1.2034	5.5398	0.1124	0.0313	0.075
SHAN3_ASIRRRKGEKL_1_y7	SHAN3	5.2378	1.8578	8.6178	0.1746	0.0318	0.1535
TITIN_KKTPIL_1_b3	TITIN	4.2571	1.5094	7.0048	0.1419	0.0318	0.1589
TITIN_KAGREIY_1_y3	TITIN	1.0909	0.3874	1.7945	0.0364	0.0318	0.1922
MET_KCTVGPAMNKHF_1_y7	MET	1.4719	0.5207	2.4232	0.0491	0.0319	0.1725
SHAN3_LPSPVSAL_2_y7	SHAN3	2.2038	0.7785	3.629	0.0735	0.032	0.1957
TITIN_ITKPVVQKL_1_y5	TITIN	2.7811	0.9727	4.5894	0.0927	0.0332	0.1725
MMP9_GKGVVVPTRF_1_b5	MMP9	1.2359	0.4307	2.0411	0.0412	0.0336	0.1461
PAFA_INPVAHMKSSAW_1_b8	PAFA	2.9741	1.0337	4.9145	0.0991	0.0338	0.1589
THBG_SNAAHKAVL_1_y3	THBG	0.9913	0.3433	1.6392	0.033	0.0338	0.2232
CO6_INKGQACF_1_b3	CO6	1.8715	0.6476	3.0954	0.0624	0.0338	0.2272
ACE_SVSTPKHL_1_y4	ACE	1.3249	0.4585	2.1913	0.0442	0.0338	0.1542
THBG_NFPKKEL_2_b6	THBG	4.1583	1.4423	6.8743	0.1386	0.0338	0.1589
TENA_LPAPEGL_2_b6	TENA	1.9409	0.6677	3.2141	0.0647	0.0345	0.1662
TITIN_SSFPPIVETL_1_y5	TITIN	1.067	0.3661	1.7679	0.0356	0.0347	0.2086
TITIN_DVIADGKKRVL_1_y4	TITIN	2.5608	0.8759	4.2456	0.0854	0.035	0.1651
TITIN_KDKREL_1_y3	TITIN	1.5026	0.5122	2.493	0.0501	0.0353	0.2272
K2C5_GGSKRISISTSGGSF_1_y6	K2C5	2	0.6793	3.3206	0.0667	0.0356	0.1958
TITIN_QAANAKSAANL_1_y6	TITIN	1.1333	0.3845	1.882	0.0378	0.0356	0.1847
TITIN_EKETTAVTEKF_1_y5	TITIN	2.2838	0.773	3.7947	0.0761	0.0358	0.1018
TITIN_KDVTVTAGETATF_1_b8	TITIN	4.3186	1.4578	7.1794	0.144	0.0359	0.2272
KNG1_EKKIYPTVNCQPL_2_b12	KNG1	1.8112	0.6117	3.0108	0.0604	0.0359	0.2112
TITIN_GTASSSAKL_1_y7	TITIN	1.3287	0.444	2.2135	0.0443	0.0369	0.2272
TITIN_ISKPQNL_1_b2	TITIN	2.2007	0.7359	3.6655	0.0734	0.0369	0.1922
SHBG_SQGSKMKAL_1_y5	SHBG	0.9392	0.3137	1.5647	0.0313	0.0369	0.2209
TITIN_NDSGKTATSAKL_1_b8	TITIN	1.3801	0.4591	2.3011	0.046	0.0373	0.2416
CADH1_EHVKNSTY_2_b7	CADH1	1.894	0.6292	3.1588	0.0631	0.0374	0.1745
C1S_AKSKML_1_b5	C1S	1.2011	0.3972	2.0049	0.04	0.0378	0.2228
SHBG_SQGSKMKAL_2_y8	SHBG	0.929	0.3069	1.551	0.031	0.0378	0.2272
CO3_EKQKPDGVF_1_b6	CO3	1.5	0.4909	2.509	0.05	0.0382	0.177
CFAH_RCRGKEGW_1_y5	CFAH	2.7865	0.9135	4.6594	0.0929	0.0382	0.1832
ALBU_EDHVKL_1_y2	ALBU	1.2644	0.4139	2.115	0.0421	0.0382	0.2474
PEDF_DSRKTSL_1_y6	PEDF	1.3546	0.4436	2.2655	0.0452	0.0382	0.2416
MET_VQRSNGECKEAL_1_y6	MET	3.9965	1.3121	6.6809	0.1332	0.0382	0.1589
MET_VSKPGAQL_1_y3	MET	2.0284	0.6668	3.39	0.0676	0.0382	0.1498
THRB_EEVRKGNL_2_b7	THRB	2.2948	0.749	3.8406	0.0765	0.0385	0.147
CO6_LPPQCF_1_b4	CO6	1.5058	0.4905	2.5211	0.0502	0.0386	0.2086
TITIN_VEGRDVRIRSIKKEVQVIEKQRAVVEF_2_y26	TITIN	-2.0954	-3.5109	-0.6799	-0.0698	0.0388	0.1771
CADH1_EHVKNSTY_1_b3	CADH1	1.7457	0.5666	2.9248	0.0582	0.0388	0.1832
TITIN_RNGRIL_1_y1	TITIN	2.6397	0.8528	4.4266	0.088	0.0388	0.2228
FIBB_IEMEDW_1_y2	FIBB	3.1161	1.007	5.2253	0.1039	0.0388	0.1771
PLMN_CRNPDGKRAPW_1_y4	PLMN	2.752	0.8889	4.6151	0.0917	0.0388	0.1922
RENI_DNIISQGVL_2_y8	RENI	1.1063	0.3578	1.8547	0.0369	0.0388	0.253
TITIN_TNESCKL_1_y2	TITIN	0.994	0.3202	1.6679	0.0331	0.0391	0.2234
IVD_IVEKGMPGF_1_b3	IVD	3.8975	1.2513	6.5438	0.1299	0.0392	0.1832
APOB_DSPIKVPL_1_y2	APOB	1.7901	0.5752	3.005	0.0597	0.0392	0.2272
TITIN_TNESCKL_1_y6	TITIN	0.9673	0.3102	1.6243	0.0322	0.0392	0.1832
CADH1_KPKMAL_1_b3	CADH1	1.5607	0.4987	2.6228	0.052	0.0396	0.1922
TBL1R_ISIIQKGL_2_y7	TBL1R	1.8019	0.5732	3.0306	0.0601	0.0399	0.2077
TITIN_IKAPAKF_1_b5	TITIN	6.2331	1.9827	10.4834	0.2078	0.0399	0.2474
DSG2_TGKGITEPPF_1_y3	DSG2	1.5278	0.4852	2.5705	0.0509	0.04	0.2333
QSOX2_CPACHEEIKGL_1_y5	QSOX2	2.2452	0.7122	3.7781	0.0748	0.04	0.2418
TITIN_VTCASAVQKTTF_1_y4	TITIN	2.8474	0.9006	4.7942	0.0949	0.0402	0.2557
TITIN_EKETTAVTEKF_1_y4	TITIN	2.8856	0.9103	4.8608	0.0962	0.0404	0.2541
KNG1_EKKIYPTVNCQPL_1_b6	KNG1	3.2687	1.0247	5.5127	0.109	0.041	0.2143
CFAH_MNARTKNDF_2_y8	CFAH	0.9955	0.3124	1.6786	0.0332	0.041	0.2112
KNG1_TPDCKSL_1_b2	KNG1	1.396	0.4367	2.3552	0.0465	0.0411	0.2361
RENI_DNIISQGVL_1_y5	RENI	1.1392	0.3548	1.9236	0.038	0.0413	0.2554
TITIN_DVIADGKKRVL_2_b10	TITIN	3.7452	1.166	6.3245	0.1248	0.0413	0.2216
TITIN_RKHIKDIKVL_1_b5	TITIN	1.9033	0.5931	3.2134	0.0634	0.0413	0.2394
CFAH_TQLPQCVAIDKL_1_y7	CFAH	1.0499	0.3264	1.7735	0.035	0.0413	0.2333
A2AP_KGFPRGDKL_1_b3	A2AP	1.377	0.4275	2.3266	0.0459	0.0414	0.2232
TITIN_VDNVATL_1_b6	TITIN	1.3285	0.4103	2.2466	0.0443	0.0417	0.2224
RENI_IKTGVW_1_y4	RENI	5.7069	1.7638	9.6499	0.1902	0.0417	0.2112
RBM15_DMSHRAKL_1_y6	RBM15	3.8147	1.1777	6.4517	0.1272	0.0417	0.2333
PLMN_CRNPDADKGPW_1_b7	PLMN	2.4429	0.7515	4.1343	0.0814	0.042	0.2333
TITIN_RDKTSIRW_1_y6	TITIN	2.4502	0.7493	4.1511	0.0817	0.0427	0.1922
CERU_HNKGAYPL_1_b6	CERU	1.0642	0.3246	1.8037	0.0355	0.0429	0.2557
TITIN_VEGRDVRIRSIKKEVQVIEKQRAVVEF_2_b26	TITIN	-2.0939	-3.5541	-0.6337	-0.0698	0.0435	0.2272
A1AT_SKAVHKAVL_1_y4	A1AT	1.0258	0.3103	1.7413	0.0342	0.0435	0.2246
DSG2_TGKGITEPPF_2_b9	DSG2	1.4463	0.4376	2.4549	0.0482	0.0435	0.2474
A1AT_SKAVHKAVL_1_b7	A1AT	0.9576	0.2869	1.6283	0.0319	0.0446	0.1771
TITIN_VPSEHSCTEGGKIL_2_y13	TITIN	1.8327	0.5458	3.1197	0.0611	0.0453	0.2154
LAMP2_NSSTIKY_2_b6	LAMP2	2.385	0.7082	4.0619	0.0795	0.0454	0.256
CADH1_KPKMAL_1_y3	CADH1	1.4386	0.4276	2.4496	0.048	0.0454	0.226
TITIN_IKAPAKF_1_y3	TITIN	3.9091	1.1547	6.6635	0.1303	0.0459	0.2492
TITIN_KDVTVTAGETATF_1_y6	TITIN	3.9921	1.1749	6.8092	0.1331	0.0461	0.2455
TENA_LPAPEGL_1_b2	TENA	1.537	0.4521	2.6219	0.0512	0.0461	0.1922
PLMN_TTDPNKRW_1_y3	PLMN	2.0669	0.6076	3.5262	0.0689	0.0461	0.2697
TITIN_VQEPKVGETAPGF_1_y7	TITIN	1.796	0.5268	3.0652	0.0599	0.0463	0.1739
TITIN_IADGKDRKL_1_y5	TITIN	1.0994	0.3209	1.8778	0.0366	0.0465	0.1834
MSH2_EKDKQMF_1_y2	MSH2	1.9147	0.5592	3.2702	0.0638	0.0465	0.2077
TITIN_KDDTSTSL_2_b7	TITIN	4.6019	1.3423	7.8615	0.1534	0.0465	0.1832
TENA_ATEGGVL_1_b2	TENA	1.2574	0.3635	2.1513	0.0419	0.0475	0.256
TITIN_EPPKNDGGRPIQRY_1_y6	TITIN	1.4315	0.4131	2.4499	0.0477	0.0475	0.2321
C1R_KQDACQGDSGGVF_1_y8	C1R	1.6496	0.4759	2.8232	0.055	0.0475	0.1662
DSG2_TGKGITEPPF_1_y6	DSG2	1.4045	0.4047	2.4043	0.0468	0.0475	0.2568
TITIN_TQKPSPVGAL_2_b9	TITIN	3.6458	1.0481	6.2435	0.1215	0.0477	0.2398
IBP2_CVNPNTGKL_1_y6	IBP2	4.3943	1.2596	7.5291	0.1465	0.0478	0.2732
MSH2_MDKNRIEERL_1_y5	MSH2	1.8831	0.5395	3.2267	0.0628	0.0478	0.2148
TITIN_VVKDATL_2_b6	TITIN	1.1776	0.3369	2.0183	0.0393	0.0479	0.2669
A2AP_KGFPRGDKL_2_y8	A2AP	1.2359	0.3497	2.1221	0.0412	0.0492	0.2695
PRTN3_VPRRKAGICF_1_y7	PRTN3	2.6557	0.745	4.5665	0.0885	0.0498	0.226
HEMO_KNFPSPVDAAF_1_y5	HEMO	2.1402	0.6007	3.6797	0.0713	0.0498	0.1761
C1S_AKSKML_1_y1	C1S	1.1268	0.3165	1.9371	0.0376	0.0498	0.2554
